# Dissecting Medullary Raphe Neurons Regulating Multiple Thermogenic Pathways

**DOI:** 10.1101/2025.09.01.673572

**Authors:** Shuntaro Uchida, Mitsue Hagihara, Kenichi Inoue, Takaya Abe, Takeshi Sakurai, Kazunari Miyamichi

## Abstract

Thermogenesis is critical for survival and health in mammals. Although the thermoregulatory systems in the preoptic area are well documented, the downstream processing of these central signals—particularly by medullary neurons involved in the control of shivering and sympathetic activation of brown adipose tissue (BAT)—remains incompletely understood. Here we show that *vesicular glutamate transporter type 3* (*vGluT3*)-expressing neurons in the medullary raphe pallidus (RPa) become active immediately before a spontaneous increase in body temperature. These neurons remain inactive under experimentally induced hypometabolic conditions and are necessary for rapid recovery from hypothermia. Furthermore, they communicate with multiple brainstem systems involved in the integration of thermal cues. Notably, RPa-*vGluT3* neurons can drive shivering via specific brainstem premotor neurons, in addition to regulating sympathetic outflows for BAT thermogenesis and heat-conserving piloerection. These data indicate that RPa-*vGluT3* neurons function as medullary hubs, coordinating sympathetic and somatic motor outputs to increase body temperature.

**Graphical abstract:** 

**Highlights:**

- Raphe pallidus-*vGluT3* neurons are active immediately preceding a spontaneous rise in body temperature.
- They are suppressed during the state of Q-neuron–induced hypothermia and hypometabolism (QIH).
- They connect with multiple brainstem pathways involved in thermoregulation.
- They control shivering via brainstem somatic premotor neurons.
