## Supplementary Table S1 for "Dissecting Medullary Raphe Neurons Regulating Multiple Thermogenic Pathways"

### Sheet: Sheet1
Table S1: List of the brain and spinal cord regions
10N	dorsal motor nucleus of vagus
2CB	lobule 2 of the cerebellar vermis
3CB	lobule 3 of the cerebellar vermis
4/5CB	obules 4 and 5 of the cerebellar vermis
APTD	anterior pretectal nucleus, dorsal part
APTV	anterior pretectal nucleus, ventral part
Arc	arcuate hypothalamic nucleus
AVPe	anteroventral periventricular nucleus
BSTLP	bed nucleus of the stria terminalis, lateral division, posterior part
CA	central area
CA1	field CA1 of the hippocampus
CeA	central amygdaloid nucleus
CG2	cingulate cortex, area 2
CM	central medial thalamic nucleus
Cpu	caudate putamen
Cu	cuneate nucleus
DMH	dorsomedial hypothalamic nucleus
DMPAG	dorsomedial periaqueductal gray
DMTg	dorsomedial tegmental nucleus
DpG	deep layer of the superior colliculus
DPGi	dorsal paragigantocellular nucleus
DPO	dorsal periolivary region
ECIC	external cortex of the inferior colliculus
Gi	gigantocellular reticular nucleus
GiA	gigantocellular reticular nucleus, alpha part
GiV	gigantocellular reticular nucleus, ventral part
IC	intercalated nucleus
ILL	intermediate nucleus of the lateral lemniscus
IML	intermediolateral nucleus
InG	intermediate gray layer of the superior colliculus
IntP	interposed cerebellar nucleus, posterior part
InWh	intermediate white layer of the superior colliculus
IO	inferior olivary nucleus
IRT	intermediate reticular nucleus
LA	lateroanterior hypothalamic nucleus
Lat	lateral cerebellar nucleus
LC	locus coeruleus
LPAG	lateral periaqueductal gray
LPB	lateral parabrachial nucleus
LPBc	lateral parabrachial nucleus, central part
LPBd	lateral parabrachial nucleus, dorsal part
LPBel	lateral parabrachial nucleus, external lateral part
LPBi	lateral parabrachial nucleus, internal part
LPBv	lateral parabrachial nucleus, ventral part
LPGi	lateral paragigantocellular reticular nucleus
LPO	lateral preoptic area
LRt	lateral reticular nucleus
LSV	lateral septal nucleus, ventral part
LVe	lateral vestibular nucleus
MD	mediodorsal thalamic nucleus
MdD	medullary reticular nucleus, dorsal part
MdV	medullary reticular nucleus, ventral part
MedL	medial cerebellar nucleus, lateral part
MM	medial mammillary nucleus, medial part
Mo5N	motor trigeminal nucleus
MPA	medial preoptic area
MPB	medial parabrachial nucleus
MPBel	medial parabrachial nucleus, external lateral part
mRT	mesencephalic reticular formation
MS	medial septal nucleus
MVe	medial vestibular nucleus
MVeMC	medial vestibular nucleus, magnocellular part
MVePC	medial vestibular nucleus, parvicellular part
P5	peritrigeminal zone
PAG	periaqueductal gray
PBG	parabigeminal nucleus
PBP	parabrachial pigmented nucleus of the VTA
PCRT	parvicellular reticular nucleus
PDTg	posterodorsal tegmental nucleus
PF	parafascicular thalamic nucleus
PH	posterior hypothalamus
PLH	peduncular part of lateral hypothalamus
POA	preoptic area
PMn	paramedian reticular nucleus
PMnR	paramedian raphe nucleus
PnC	pontine reticular nucleus, caudal part
PnO	pontine reticular nucleus, oral part
PnV	pontine reticular nucleus, ventral part
Pr	prepositus nucleus
PrCnF	precuneiform area
PrEW	pre-Edinger-Westphal nucleus
PSTh	parasubthalamic nucleus
PV	paraventricular thalamic nucleus
PVH	paraventricular hypothalamic nucleus
Py	pyramidal tract
RIP	raphe interpositus nucleus
Rli	rostral linear nucleus
RMg	raphe magnus nucleus
Rob	raphe obscurus nucleus
RPa	raphe pallidus nucleus
RtTg	reticulotegmental nucleus of the pons
RVL	rostroventrolateral reticular nucleus
S1BF	primary somatosensory cortex, barrel field
S1Fl	primary somatosensory cortex, forelimb region
S1ULp	primary somatosensory cortex, upper lip region
S2	secondary somatosensory cortex
SCN	suprachismatic nucleus
SLD	sublaterodorsal tegmental nucleus
SNR	substantia nigra, reticular part
SolC	solitary nucleus, commissural part
SolM	solitary nucleus, medial part
SolV	solitary nucleus, ventral part
SolVL	solitary nucleus, ventrolateral part
Sp5l	spinal trigeminal nucleus, interpolar part
SPO	superior paraolivary nucleus
Su5	supratrigeminal nucleus
subB	subbrachial nucleus
SubCD	subcoeruleus nucleus, dorsal part
SubCV	subcoeruleus nucleus, ventral part
SuVe	superior vestibular nucleus
Th	Thoracic
VCA	ventral cochlear nucleus, anterior part
VLL	ventral nucleus of the lateral lemniscus
VLPAG	ventrolateral periaqueductal gray
VLPO	ventrolateral preoptic nucleus
VMH	ventromedial hypothalamic nucleus
VTM	ventral tuberomammilary nucleus
ZI	zona incerta
